# Multi-gene biomarkers reveal spatial organization and subpopulation-specific damage response in intrahepatic biliary epithelial cells

**DOI:** 10.64898/2026.02.12.705355

**Authors:** Kendall G Kanakanui, Fransky Hantelys, Hannah R Hrncir, Sergei Bombin, Adam D Gracz

## Abstract

**Background & Aims:** Intrahepatic biliary epithelial cell (BEC) heterogeneity remains challenging to define. Here, we sought to identify BEC subpopulations and biomarkers in mouse liver.

**Methods:** We performed scRNA-seq on Sox9EGFP+ liver epithelium from mice subjected to bile duct ligation (BDL) and sham controls. A machine learning algorithm, NSForest, identified minimal, multi-gene signatures for BEC subpopulations. These “metagenes” were validated using hybridization chain reaction (HCR) FISH in tissue sections from wild-type mice and on primary BECs expanded *in vitro*. Metagenes were used to match BDL subpopulations to their corresponding sham subpopulations for differential gene expression (DGE) analysis.

**Results:** We identified 4 BEC subpopulations in sham controls, each associated with 1-2 gene metagenes. Spatial localization of metagene-defined BEC subpopulations by HCR FISH revealed heterogeneous cellular composition of intrahepatic bile ducts. BECs belonging to a given subpopulation were most likely to have neighbors of the same identity, forming homogenous cellular compartments within ducts. BDL downregulated subpopulation-specific genes and upregulated a damage-associated gene set. BDL samples also included a proliferative subpopulation not found in sham controls, which contained populations enriched for three of the four metagenes. All BEC subpopulations were also found in monolayers *in vitro*, where they clustered spatially with BECs of the same subtype.

**Conclusions:** Novel metagene biomarkers of BEC subpopulations facilitated spatial localization of BECs *in situ*, identified subpopulation specific injury responses, and confirmed that BEC heterogeneity is preserved *in vitro*. The presence of locally homogenous BEC “neighborhoods” *in vitro* suggests some degree of BEC organization may be epithelial-autonomous.
