## Supplemental Table 3 for "Multi-gene biomarkers reveal spatial organization and subpopulation-specific damage response in intrahepatic biliary epithelial cells"

### Sheet: Replicate 1
	Raw Values (Mean Intensity)								Normalized Values (z-scored)								Metagene Score
	Palld	Stat5b	Fos	Pde4c	Fam107b	Sema3e	Tspan8		Palld	Stat5b	Fos	Pde4c	Fam107b	Sema3e	Tspan8		Metagene 1	Metagene 2	Metagene 3	Metagene 4	BEC Identity
1	0.537321	1.00714	4.35369	0.24243	2.14015	2.66006	0.145066		-0.833238	-0.993853	-0.593667	-0.335039	-0.471711	0.295543	-0.00779764		-0.652474	-0.593667	0.143873	-0.664446	3
2	0.671901	1.21639	4.25	0.150947	2.25026	1.54555	0.19331		-0.645696	-0.670868	-0.618208	-0.808376	-0.382728	-0.484728	0.378836		-0.514212	-0.618208	-0.0529457	-0.739622	3
3	0.328677	1.97537	3.96915	0.155995	2.67145	1.72153	0.0901389		-1.12399	0.500686	-0.684679	-0.78226	-0.0423399	-0.361524	-0.447991		-0.583165	-0.684679	-0.404758	-0.140787	4
4	0.272292	2.67496	4.41645	0.253562	1.96616	8.48482	0.0832149		-1.20256	1.58057	-0.578814	-0.277442	-0.612324	4.37347	-0.503481		-0.907444	-0.578814	1.93499	0.651565	3
5	0.71263	0.725883	4.11312	0.115855	1.7124	2.67013	0.0438092		-0.588938	-1.42801	-0.650606	-0.989946	-0.817401	0.302591	-0.819284		-0.70317	-0.650606	-0.258346	-1.20898	3
6	0.353892	1.20238	2.88668	0.287569	1.71934	1.07609	0.0432516		-1.08885	-0.692487	-0.940878	-0.101488	-0.811797	-0.813399	-0.823753		-0.950325	-0.940878	-0.818576	-0.396987	4
7	0.425652	1.68156	3.40923	0.139842	1.87776	3.23262	0.0726817		-0.988852	0.0471757	-0.817203	-0.865835	-0.683764	0.696397	-0.587896		-0.836308	-0.817203	0.0542502	-0.409329	3
8	0.094078	0.538146	3.14152	0.23528	2.04225	0.953844	0.23062		-1.45091	-1.71779	-0.880563	-0.372035	-0.550835	-0.89898	0.677841		-1.00087	-0.880563	-0.11057	-1.04491	3
9	1.71169	1.95038	14.1168	0.590956	4.87884	3.16704	0.520779		0.803279	0.462117	1.71706	1.46825	1.74158	0.650481	3.00321		1.27243	1.71706	1.82685	0.965186	3
10	0.554164	0.694898	5.34317	0.238883	2.06188	1.50274	0.103521		-0.809766	-1.47583	-0.359477	-0.35339	-0.534964	-0.514701	-0.340745		-0.672365	-0.359477	-0.427723	-0.914611	2
11	0.595216	0.572186	3.88953	0.0872364	1.94978	0.651306	0.500442		-0.752559	-1.66525	-0.703524	-1.13802	-0.625564	-1.11079	2.84023		-0.689061	-0.703524	0.864723	-1.40163	3
12	0.861424	1.45758	8.28589	0.411802	3.41228	1.91778	0.138395		-0.381589	-0.298563	0.337008	0.541303	0.556366	-0.224127	-0.0612623		0.0873886	0.337008	-0.142695	0.12137	2
13	0.787822	1.95464	8.27176	0.57722	3.17819	2.16585	0.152306		-0.484156	0.468696	0.333663	1.39718	0.367188	-0.0504518	0.0502234		-0.0584839	0.333663	-0.000114203	0.932939	4
14	1.08134	2.24515	7.29365	0.415226	3.56934	1.48271	0.161417		-0.0751355	0.91712	0.102164	0.559016	0.683295	-0.528721	0.123243		0.30408	0.102164	-0.202739	0.738068	4
15	1.16385	2.31275	7.11026	0.506223	3.28824	2.09666	0.193505		0.039856	1.02147	0.0587585	1.02984	0.456125	-0.0988925	0.380401		0.24799	0.0587585	0.140754	1.02565	4
16	0.500174	0.677845	4.09493	0.359953	2.35866	0.976013	0.346922		-0.885003	-1.50216	-0.654911	0.273033	-0.295121	-0.88346	1.60991		-0.590062	-0.654911	0.363222	-0.614561	3
17	0.769468	1.02768	5.00788	0.433339	3.40548	1.64687	0.0923125		-0.509733	-0.96216	-0.438834	0.652734	0.550875	-0.41379	-0.430572		0.020571	-0.438834	-0.422181	-0.154713	1
18	0.918217	1.22957	4.80966	0.627515	3.65536	1.79858	0.0498916		-0.302447	-0.650515	-0.485748	1.65741	0.75282	-0.30758	-0.770539		0.225186	-0.485748	-0.539059	0.50345	4
19	0.400044	1.21756	4.87964	0.243684	2.71238	1.70474	0.239655		-1.02454	-0.669057	-0.469185	-0.328549	-0.00926205	-0.373275	0.750251		-0.5169	-0.469185	0.188488	-0.498803	3
20	3.79856	3.19223	25.26	0.934947	7.50743	6.66955	0.198917		3.7114	2.37903	4.35445	3.24808	3.8659	3.1026	0.423768		3.78865	4.35445	1.76318	2.81356	2
21	2.16595	2.78192	11.3532	0.673253	3.52163	2.54268	0.0822949		1.43631	1.74567	1.06299	1.89407	0.644737	0.213366	-0.510855		1.04052	1.06299	-0.148744	1.81987	4
22	1.4562	1.46481	11.637	0.520513	4.1243	2.32831	0.0641416		0.447247	-0.287403	1.13014	1.10378	1.13179	0.0632817	-0.656338		0.789521	1.13014	-0.296528	0.408187	2
23	0.996928	1.35941	6.56884	0.352844	3.12399	2.06849	0.483311		-0.19276	-0.450104	-0.0693858	0.23625	0.323381	-0.118616	2.70294		0.0653104	-0.0693858	1.29216	-0.106927	3
24	3.22535	1.53653	4.73104	0.285705	2.5841	2.41319	0.255505		2.91262	-0.176705	-0.504356	-0.111134	-0.112929	0.122709	0.877272		1.39985	-0.504356	0.49999	-0.143919	1
25	3.0604	1.53229	7.05024	0.41586	2.92334	1.5532	0.064047		2.68275	-0.183238	0.0445541	0.562297	0.161228	-0.479372	-0.657096		1.42199	0.0445541	-0.568234	0.189529	1
26	0.633886	1.01915	6.15675	0.303924	3.17765	1.56276	0.377969		-0.698672	-0.975314	-0.166919	-0.0168634	0.366754	-0.47268	1.85872		-0.165959	-0.166919	0.69302	-0.496089	3
27	0.763202	1.28046	6.41167	0.492135	2.73681	1.96716	0.146515		-0.518465	-0.57196	-0.106584	0.956951	0.0104846	-0.189557	0.00381329		-0.25399	-0.106584	-0.0928719	0.192496	4
28	0.936494	1.73513	7.8557	0.321616	2.2772	2.06135	0.245996		-0.276978	0.129852	0.235189	0.0746726	-0.360957	-0.123614	0.801065		-0.318967	0.235189	0.338726	0.102262	3
29	1.35416	1.97478	9.73173	0.31449	4.45693	2.68722	0.0931505		0.305053	0.499775	0.679209	0.0378041	1.40061	0.314558	-0.423856		0.852833	0.679209	-0.0546493	0.26879	1
30	1.16847	2.14681	10.4492	0.301974	4.08289	2.53828	0.0102361		0.0462918	0.765326	0.84902	-0.0269566	1.09833	0.210286	-1.08834		0.57231	0.84902	-0.439029	0.369185	2
31	0.674136	1.32927	6.08505	0.19621	2.53976	1.61656	-0.00207893		-0.642582	-0.496616	-0.183888	-0.574184	-0.148767	-0.435016	-1.18704		-0.395675	-0.183888	-0.811027	-0.5354	2
32	2.18551	2.67304	13.4439	0.632246	5.29077	4.5917	0.273784		1.46357	1.57761	1.5578	1.68189	2.07449	1.64789	1.02376		1.76903	1.5578	1.33582	1.62975	1
33	3.55407	4.02181	26.9084	0.905329	6.47121	7.03126	0.352402		3.3707	3.65956	4.74459	3.09484	3.02847	3.35583	1.65382		3.19959	4.74459	2.50483	3.3772	2
34	2.57258	3.07763	18.2444	0.756572	4.56311	7.31706	0.145463		2.00296	2.20212	2.69399	2.32516	1.48642	3.55591	-0.0046183		1.74469	2.69399	1.77565	2.26364	2
35	2.13238	2.5021	11.415	0.509886	4.87193	3.12815	-0.023897		1.38953	1.31374	1.07761	1.04879	1.736	0.623252	-1.36189		1.56276	1.07761	-0.36932	1.18127	1
36	0.898695	0.988691	4.63567	0.121737	1.3257	1.59994	0.164565		-0.329651	-1.02234	-0.526928	-0.959513	-1.12992	-0.446646	0.148471		-0.729783	-0.526928	-0.149087	-0.990924	3
37	0.950817	1.38864	5.34786	0.153762	2.47411	2.54334	0.115459		-0.257017	-0.404982	-0.358366	-0.793812	-0.201818	0.213831	-0.245072		-0.229417	-0.358366	-0.0156204	-0.599397	3
38	0.901493	1.70152	5.46632	0.103592	1.76156	1.84143	0.0226695		-0.325752	0.0779824	-0.330329	-1.0534	-0.777675	-0.277583	-0.988701		-0.551714	-0.330329	-0.633142	-0.487707	2
39	0.991849	1.59062	4.4514	0.179359	1.98989	1.82585	0.0235137		-0.199838	-0.0932039	-0.57054	-0.661372	-0.593146	-0.288488	-0.981935		-0.396492	-0.57054	-0.635211	-0.377288	4
40	0.736626	1.67027	5.67804	0.303909	2.81507	2.42085	0.17296		-0.555499	0.0297451	-0.280219	-0.0169427	0.0737255	0.128071	0.215745		-0.240887	-0.280219	0.171908	0.00640119	3
41	0.887516	1.96158	5.92474	0.337972	2.89327	1.71958	0.190077		-0.345229	0.479398	-0.221831	0.159299	0.136924	-0.36289	0.352926		-0.104153	-0.221831	-0.00498177	0.319348	4
42	0.817837	2.07992	6.3844	0.273637	2.72752	1.84819	0.0992406		-0.44233	0.662075	-0.113037	-0.173572	0.00297749	-0.272848	-0.375049		-0.219676	-0.113037	-0.323949	0.244251	4
43	0.939467	1.30809	5.7194	0.277619	2.43057	2.7346	0.0403937		-0.272833	-0.529321	-0.270431	-0.152967	-0.237009	0.347728	-0.846657		-0.254921	-0.270431	-0.249464	-0.341144	3
44	1.8444	2.20233	10.3101	0.438378	4.97809	2.91276	0.313021		0.988223	0.851021	0.816089	0.678808	1.82179	0.472461	1.33822		1.40501	0.816089	0.905339	0.764915	1
45	0.957161	1.73712	8.34224	0.261571	4.02644	1.47932	0.0594344		-0.248177	0.132928	0.350345	-0.236003	1.05271	-0.531097	-0.694061		0.402265	0.350345	-0.612579	-0.0515374	1
46	0.853252	1.55949	8.24315	0.291301	3.33219	1.81374	0.177425		-0.392977	-0.141256	0.32689	-0.0821763	0.491646	-0.296963	0.251529		0.0493346	0.32689	-0.0227169	-0.111716	2
47	1.38504	1.85618	5.59643	0.173715	2.00732	1.22925	0.382089		0.348089	0.316705	-0.299536	-0.690576	-0.57906	-0.706167	1.89174		-0.115485	-0.299536	0.592786	-0.186935	3
48	1.22751	1.5372	6.43937	0.219133	2.19784	2.02184	0.35169		0.12856	-0.17566	-0.100027	-0.455581	-0.425091	-0.151272	1.64811		-0.148266	-0.100027	0.74842	-0.31562	3
49	1.25407	1.4256	5.52511	0.174305	1.66171	1.47186	0.0501278		0.16558	-0.347924	-0.316415	-0.687523	-0.858365	-0.536319	-0.768646		-0.346392	-0.316415	-0.652482	-0.517724	2
50	1.0193	1.43546	4.75463	0.167422	2.45247	1.4964	0.154509		-0.161579	-0.332705	-0.498773	-0.723134	-0.219308	-0.519139	0.0678795		-0.190443	-0.498773	-0.22563	-0.52792	1
51	1.87228	2.32229	6.82196	0.151314	3.04317	1.89388	0.0982267		1.02707	1.03619	-0.00947647	-0.80648	0.258066	-0.240858	-0.383175		0.642566	-0.00947647	-0.312016	0.114853	1
52	1.86695	1.67744	6.44723	0.22567	2.66289	1.64094	0.0717304		1.01965	0.0408134	-0.0981668	-0.421755	-0.0492578	-0.417946	-0.595519		0.485195	-0.0981668	-0.506733	-0.190471	1
53	1.02372	1.4225	5.79598	0.198167	3.74258	2.37054	0.435172		-0.155431	-0.35272	-0.252306	-0.564059	0.823302	0.0928494	2.31715		0.333936	-0.252306	1.205	-0.458389	3
54	1.54657	1.57764	5.72033	0.252529	2.27462	2.12056	0.0527224		0.573184	-0.113234	-0.270211	-0.282786	-0.363044	-0.0821577	-0.747852		0.10507	-0.270211	-0.415005	-0.19801	1
55	1.20431	1.94822	5.3432	0.109706	2.32911	1.99236	0.144404		0.0962343	0.458789	-0.35947	-1.02176	-0.319002	-0.171916	-0.0131031		-0.111384	-0.35947	-0.0925098	-0.281487	3
56	1.09736	1.0586	3.938	0.0661126	1.33546	1.1815	0.0349736		-0.0528022	-0.914428	-0.692054	-1.24732	-1.12203	-0.739599	-0.890093		-0.587418	-0.692054	-0.814846	-1.08087	1
57	0.714741	1.30374	3.83896	0.114045	1.52884	1.80973	0.145159		-0.585997	-0.536023	-0.715494	-0.999311	-0.965745	-0.299775	-0.00705174		-0.775871	-0.715494	-0.153413	-0.767667	3
58	0.340478	0.26418	1.32429	0.00935481	0.500414	0.198991	0.00356687		-1.10755	-2.14068	-1.31067	-1.54098	-1.79688	-1.42745	-1.14179		-1.45221	-1.31067	-1.28462	-1.84083	3
59	1.12776	1.1527	4.72457	0.097131	1.87914	1.58168	0.201425		-0.0104392	-0.769179	-0.505887	-1.08682	-0.68265	-0.459435	0.443868		-0.346544	-0.505887	-0.00778335	-0.928001	3
60	1.13011	1.29404	4.87994	0.103819	1.27634	1.0328	0.079382		-0.00716884	-0.551002	-0.469114	-1.05222	-1.16981	-0.843704	-0.534199		-0.58849	-0.469114	-0.688951	-0.801611	2
61	0.837762	1.7978	4.02812	0.0825739	1.31794	0.973514	0.0731157		-0.414563	0.226593	-0.670724	-1.16214	-1.13619	-0.88521	-0.584418		-0.775376	-0.670724	-0.734814	-0.467775	4
62	1.24759	1.90923	6.5839	0.163071	2.84054	1.41886	0.111959		0.156552	0.398604	-0.0658205	-0.745649	0.0943118	-0.573423	-0.273126		0.125432	-0.0658205	-0.423275	-0.173523	1
63	0.997746	1.1816	4.88769	0.16041	1.80846	1.56322	0.0592958		-0.191621	-0.724564	-0.467281	-0.759413	-0.73977	-0.472357	-0.695172		-0.465695	-0.467281	-0.583764	-0.741989	1
64	1.36319	1.3865	4.52153	0.295536	1.61023	2.98533	0.0678787		0.317633	-0.408282	-0.553943	-0.0602658	-0.899972	0.523268	-0.626388		-0.29117	-0.553943	-0.0515597	-0.234274	3
65	0.689004	0.885028	4.34976	0.180368	1.08954	2.66073	0.0326214		-0.621863	-1.18235	-0.594596	-0.65615	-1.32078	0.29601	-0.908945		-0.971319	-0.594596	-0.306467	-0.91925	3
66	0.638196	0.848291	3.87416	0.0953737	0.827779	0.756903	0.00502844		-0.692665	-1.23906	-0.707163	-1.09592	-1.53232	-1.03686	-1.13008		-1.11249	-0.707163	-1.08347	-1.16749	2
67	1.11824	2.41048	5.7477	0.229955	1.23932	1.4231	0.0328053		-0.0237071	1.17232	-0.263732	-0.399585	-1.19972	-0.570457	-0.907471		-0.611716	-0.263732	-0.738964	0.386369	4
68	0.881239	1.55677	4.90316	0.207955	2.83295	1.36881	0.0491821		-0.353977	-0.145455	-0.463619	-0.513416	0.0881766	-0.608465	-0.776224		-0.1329	-0.463619	-0.692345	-0.329436	1
69	0.88548	1.72849	5.19486	0.273195	2.54385	2.3295	0.104301		-0.348067	0.119605	-0.394578	-0.175858	-0.145459	0.0641173	-0.334493		-0.246763	-0.394578	-0.135188	-0.0281263	4
70	0.720373	1.6205	6.66169	0.417786	1.92669	2.44318	0.0715759		-0.578149	-0.0470768	-0.047409	0.572263	-0.644225	0.143703	-0.596758		-0.611187	-0.047409	-0.226528	0.262593	4
71	0.873869	1.53793	5.21806	0.209273	2.28192	1.32054	0.0902236		-0.364248	-0.17453	-0.389087	-0.506595	-0.357137	-0.642254	-0.447313		-0.360692	-0.389087	-0.544784	-0.340562	4
72	1.02058	2.12197	8.6599	0.405384	2.89174	2.00342	0.117378		-0.159801	0.726979	0.425529	0.508096	0.13569	-0.164173	-0.229691		-0.0120557	0.425529	-0.196932	0.617538	4
73	1.02571	2.39961	7.85625	0.498596	1.89392	3.75221	0.0243767		-0.152648	1.15555	0.23532	0.990379	-0.670703	1.06016	-0.975019		-0.411676	0.23532	0.0425717	1.07296	4
74	0.88477	1.93557	6.88808	0.396232	2.70113	2.40582	0.211912		-0.349056	0.439249	0.00617404	0.460744	-0.0183529	0.117549	0.527918		-0.183704	0.00617404	0.322733	0.449997	4
75	0.952769	2.05188	6.67653	0.626782	1.73237	2.12481	0.148347		-0.254297	0.618795	-0.0438967	1.65362	-0.801266	-0.0791857	0.0184934		-0.527782	-0.0438967	-0.0303461	1.13621	4
For Z-score calc ulation:
AVG	1.13525	1.651	6.862	0.307184	2.72384	2.23792	0.146039
STDEV	0.7176	0.647841	4.22511	0.193272	1.23738	1.42836	0.12478

### Sheet: Replicate 2
	Raw Values (Mean Intensity)								Normalized Values (z-scored)								Metagene Score
	Palld	Stat5b	Fos	Pde4c	Fam107b	Sema3e	Tspan8		Palld	Stat5b	Fos	Pde4c	Fam107b	Sema3e	Tspan8		Metagene 1	Metagene 2	Metagene 3	Metagene 4	BEC Identity
1	0.70259	1.23319	6.26308	0.474672	2.26931	6.2954	0.410783		-1.08206	-1.03727	-0.516271	-0.333175	-0.973757	-0.440328	0.432868		-1.02791	-0.516271	-0.00372964	-0.68522	3
2	1.38928	1.62551	10.3688	0.700092	4.16494	11.9867	0.276357		-0.119146	-0.597864	0.536535	0.198858	0.0414694	0.424803	-0.309493		-0.0388383	0.536535	0.0576548	-0.199503	2
3	1.02769	1.53415	7.98104	0.609457	3.67063	7.44374	0.310386		-0.626189	-0.700187	-0.0757437	-0.0150572	-0.223261	-0.265767	-0.121568		-0.424725	-0.0757437	-0.193668	-0.357622	2
4	1.44422	1.51046	5.73376	0.459302	3.54289	7.01381	0.141066		-0.0421058	-0.726727	-0.652002	-0.36945	-0.291674	-0.331121	-1.05663		-0.16689	-0.652002	-0.693874	-0.548088	1
5	0.746522	1.88788	6.71625	0.572205	3.42038	8.34972	0.321901		-1.02045	-0.304004	-0.400067	-0.10298	-0.357289	-0.128051	-0.0579749		-0.688871	-0.400067	-0.0930128	-0.203492	3
6	1.16901	1.70393	9.28057	0.522151	3.60266	11.0754	0.234032		-0.428018	-0.510034	0.257488	-0.221117	-0.259664	0.286276	-0.543226		-0.343841	0.257488	-0.128475	-0.365575	2
7	1.30788	3.07528	7.5338	0.686052	2.75526	8.80937	0.1352		-0.233296	1.0259	-0.190426	0.165722	-0.713501	-0.0581789	-1.08902		-0.473399	-0.190426	-0.573602	0.595812	4
8	3.12447	4.23945	16.7745	1.07816	5.29736	22.637	0.394678		2.314	2.32978	2.1791	1.09118	0.647951	2.04376	0.34393		1.48097	2.1791	1.19385	1.71048	2
9	1.58508	2.14264	9.54288	0.710135	3.80637	10.7357	0.274528		0.155414	-0.0186715	0.324752	0.222562	-0.150564	0.234646	-0.31959		0.00242495	0.324752	-0.0424722	0.101945	2
10	1.92417	2.4072	12.9964	0.956536	4.83926	13.7854	0.198962		0.630889	0.277636	1.21033	0.804115	0.402609	0.698226	-0.736899		0.516749	1.21033	-0.0193365	0.540875	2
11	4.12925	3.45562	20.4136	1.03274	6.40941	29.2698	0.472963		3.72294	1.45189	3.11228	0.983963	1.24352	3.05201	0.776253		2.48323	3.11228	1.91413	1.21792	2
12	4.66788	5.1549	26.7051	1.38939	7.88083	42.5007	0.678963		4.47824	3.3551	4.72557	1.82572	2.03156	5.06324	1.91388		3.2549	4.72557	3.48856	2.59041	2
13	3.82266	4.27947	24.9744	1.56864	8.35347	46.3019	0.5552		3.29304	2.37461	4.28178	2.24878	2.28469	5.64105	1.2304		2.78886	4.28178	3.43573	2.31169	2
14	0.481988	0.877745	3.77182	0.177749	2.44552	3.40894	0.131439		-1.39139	-1.43537	-1.15509	-1.03397	-0.879386	-0.879097	-1.10979		-1.13539	-1.15509	-0.994445	-1.23467	3
15	0.951095	2.93593	7.72666	0.569489	4.16997	7.58696	0.476175		-0.733593	0.869828	-0.140971	-0.109389	0.0441623	-0.243997	0.793991		-0.344715	-0.140971	0.274997	0.38022	4
16	0.823856	2.25341	9.82273	0.400368	4.023	7.65186	0.225036		-0.912012	0.105396	0.396513	-0.508548	-0.034545	-0.234131	-0.592911		-0.473278	0.396513	-0.413521	-0.201576	2
17	0.602119	1.57519	6.05039	0.319175	3.69723	5.94542	0.0912305		-1.22294	-0.654229	-0.570808	-0.700177	-0.209019	-0.493528	-1.33184		-0.71598	-0.570808	-0.912684	-0.677203	2
18	0.729986	1.67089	5.60511	0.42136	3.2862	7.16833	0.221388		-1.04364	-0.547039	-0.684989	-0.459001	-0.429148	-0.307633	-0.613055		-0.736394	-0.684989	-0.460344	-0.50302	3
19	1.06935	1.87003	6.75491	0.413951	5.00151	9.77457	0.338168		-0.567774	-0.324	-0.390152	-0.476487	0.489504	0.0885421	0.031857		-0.0391349	-0.390152	0.0601995	-0.400243	3
20	1.38488	2.77115	14.7775	0.837618	5.52635	12.924	0.306292		-0.125322	0.685271	1.66703	0.523445	0.770591	0.56729	-0.144178		0.322634	1.66703	0.211556	0.604358	2
21	1.94184	3.97395	8.82396	1.13523	4.11099	14.0796	0.320324		0.655668	2.03242	0.140402	1.22586	0.0125753	0.742945	-0.0666882		0.334122	0.140402	0.338128	1.62914	4
22	1.19976	2.43702	8.34557	0.530213	3.86316	7.14428	0.212547		-0.384899	0.311036	0.0177323	-0.202088	-0.120152	-0.311289	-0.661876		-0.252525	0.0177323	-0.486582	0.054474	4
23	1.48643	2.14067	5.50614	0.439916	2.78956	6.38603	0.108804		0.0170755	-0.020881	-0.710368	-0.415206	-0.695133	-0.42655	-1.23479		-0.339029	-0.710368	-0.830672	-0.218043	4
24	0.84577	2.0762	6.72327	0.395537	2.89256	5.50923	0.21383		-0.881283	-0.0930809	-0.398266	-0.519949	-0.639969	-0.559833	-0.654795		-0.760626	-0.398266	-0.607314	-0.306515	4
25	0.595561	1.12767	5.11919	0.272736	2.66289	5.04708	0.30647		-1.23214	-1.15545	-0.809592	-0.809783	-0.762972	-0.630084	-0.143192		-0.997555	-0.809592	-0.386638	-0.982618	3
26	1.00112	2.31349	4.96577	0.343118	2.73702	7.01529	0.192447		-0.663448	0.172687	-0.848932	-0.643668	-0.723269	-0.330897	-0.772876		-0.693358	-0.848932	-0.551887	-0.235491	4
27	1.11801	2.0669	6.28764	0.568987	2.84916	6.81674	0.218307		-0.499537	-0.103507	-0.509973	-0.110574	-0.66321	-0.361078	-0.63007		-0.581373	-0.509973	-0.495574	-0.107041	4
28	1.03618	2.88055	8.12912	0.467772	3.99095	7.41064	0.69673		-0.614277	0.807797	-0.0377713	-0.349461	-0.0517126	-0.270799	2.01199		-0.332995	-0.0377713	0.870597	0.229168	3
29	0.915229	2.60653	6.4893	0.455876	3.16015	6.36944	0.647792		-0.783886	0.500889	-0.458262	-0.377538	-0.496659	-0.429072	1.74173		-0.640273	-0.458262	0.656331	0.0616751	3
30	0.756319	1.00178	5.98555	0.230282	2.19742	4.91016	0.155161		-1.00672	-1.29645	-0.587435	-0.909982	-1.01226	-0.650898	-0.978787		-1.00949	-0.587435	-0.814842	-1.10322	2
31	0.830236	1.3961	5.47914	0.228405	1.94962	4.73251	0.183087		-0.903067	-0.854804	-0.717291	-0.914411	-1.14497	-0.677902	-0.824568		-1.02402	-0.717291	-0.751235	-0.884608	2
32	1.09101	1.68915	7.77549	0.427671	2.79929	7.44355	0.295479		-0.537401	-0.526587	-0.128451	-0.444106	-0.689922	-0.265797	-0.203892		-0.613662	-0.128451	-0.234844	-0.485346	2
33	1.36961	1.93211	6.39235	0.400334	2.5083	7.12418	0.250499		-0.146739	-0.254466	-0.483122	-0.508628	-0.845765	-0.314345	-0.452289		-0.496252	-0.483122	-0.383317	-0.381547	4
34	1.15395	1.50993	7.46956	0.32891	3.03605	8.13142	0.353564		-0.449135	-0.727315	-0.206898	-0.677201	-0.563122	-0.161234	0.11688		-0.506129	-0.206898	-0.0221769	-0.702258	3
35	1.4614	2.21425	11.8979	0.589026	3.4459	10.3393	0.289284		-0.0180267	0.0615342	0.928637	-0.0632788	-0.343618	0.17439	-0.238104		-0.180823	0.928637	-0.0318567	-0.000872261	2
36	1.45879	2.39065	13.2255	0.433435	3.51202	8.08153	0.155823		-0.0216755	0.259107	1.26907	-0.430501	-0.308211	-0.168818	-0.975131		-0.164943	1.26907	-0.571975	-0.0856969	2
37	1.39679	2.98001	10.4597	1.34521	4.74283	7.69275	0.355933		-0.108624	0.919196	0.559848	1.72145	0.350964	-0.227917	0.129961		0.12117	0.559848	-0.0489778	1.32033	4
38	1.64409	2.43294	12.5117	0.703924	5.81972	8.98423	0.414595		0.238157	0.306463	1.08602	0.207903	0.927706	-0.0315982	0.453919		0.582932	1.08602	0.211161	0.257183	2
39	1.04776	1.54297	8.95049	0.435405	6.45393	8.59036	0.291283		-0.598039	-0.690308	0.172848	-0.425852	1.26737	-0.0914704	-0.227063		0.334665	0.172848	-0.159267	-0.55808	1
40	2.32558	2.4108	10.4887	1.06647	7.39329	8.425	0.552022		1.19377	0.28167	0.567274	1.06358	1.77045	-0.116606	1.21285		1.48211	0.567274	0.548121	0.672627	1
41	1.62528	2.22376	10.1922	0.772588	6.16288	9.64302	0.327128		0.211784	0.0721851	0.49126	0.369963	1.11149	0.0685448	-0.0291129		0.661637	0.49126	0.0197159	0.221074	1
42	2.0297	2.87996	11.4176	0.949239	6.25956	10.9872	0.473245		0.778876	0.807136	0.805479	0.786892	1.16327	0.272878	0.777808		0.971074	0.805479	0.525343	0.797014	1
43	1.55961	2.08375	9.42252	0.659464	4.60059	8.60095	0.232817		0.11969	-0.084624	0.293889	0.102969	0.274789	-0.0898606	-0.54994		0.197239	0.293889	-0.3199	0.00917264	2
44	1.6461	2.28902	9.2152	0.681988	6.77093	9.45296	0.449142		0.240976	0.145274	0.240726	0.15613	1.43714	0.0396532	0.644703		0.839059	0.240726	0.342178	0.150702	1
45	1.67714	2.04746	8.51632	0.699993	5.42435	7.76384	0.367297		0.284494	-0.125278	0.0615153	0.198625	0.715965	-0.217109	0.192718		0.50023	0.0615153	-0.0121955	0.0366736	1
46	1.50403	1.51347	5.96281	0.611359	4.2857	7.49486	0.204443		0.0417522	-0.723347	-0.593266	-0.0105691	0.106144	-0.257997	-0.706632		0.0739479	-0.593266	-0.482315	-0.366958	1
47	1.49555	2.78032	10.0103	1.19105	6.0355	14.0278	0.273996		0.0298699	0.695544	0.444603	1.35761	1.04327	0.735075	-0.322528		0.536571	0.444603	0.206273	1.02658	4
48	1.72136	3.42166	10.6248	1.65867	8.57894	10.0161	0.665152		0.34651	1.41385	0.602182	2.46128	2.40544	0.125251	1.8376		1.37598	0.602182	0.981428	1.93756	4
49	1.32368	2.04183	8.00776	0.7346	6.41891	6.89835	0.359009		-0.211137	-0.13158	-0.06889	0.280304	1.24861	-0.348673	0.146947		0.518738	-0.06889	-0.100863	0.0743616	1
50	1.4661	1.82187	7.38357	0.640235	4.21669	8.79974	0.405289		-0.0114242	-0.377935	-0.22895	0.0575847	0.0691862	-0.0596419	0.402526		0.028881	-0.22895	0.171442	-0.160175	3
51	1.58148	1.98291	9.73785	0.63198	5.30272	9.11937	0.241007		0.150358	-0.197571	0.374748	0.038101	0.650824	-0.0110551	-0.504712		0.400591	0.374748	-0.257883	-0.0797348	1
52	1.64548	2.82132	9.57805	1.35146	6.23828	11.298	0.394992		0.240105	0.74146	0.333771	1.73621	1.15187	0.320115	0.345661		0.695989	0.333771	0.332888	1.23884	4
53	1.6066	1.93175	8.22517	0.777404	6.22569	8.8947	0.489439		0.185585	-0.254869	-0.0131419	0.38133	1.14513	-0.0452074	0.867243		0.665359	-0.0131419	0.411018	0.0632306	1
54	1.87924	2.75758	9.77391	1.14366	7.4579	8.48705	0.290074		0.567888	0.670074	0.383994	1.24576	1.80506	-0.107175	-0.233741		1.18647	0.383994	-0.170458	0.957915	1
55	1.24674	1.84774	6.37093	0.649446	4.92113	6.84816	0.299827		-0.319031	-0.348965	-0.488614	0.0793232	0.446457	-0.356302	-0.179882		0.0637129	-0.488614	-0.268092	-0.134821	1
56	1.02711	1.78434	8.385	0.479875	5.44492	5.82465	0.201513		-0.627	-0.41997	0.0278416	-0.320895	0.726981	-0.511885	-0.722812		0.0499907	0.0278416	-0.617348	-0.370432	1
57	0.867503	1.83199	6.90533	0.467289	4.89974	6.14005	0.25174		-0.850809	-0.3666	-0.351582	-0.350601	0.434999	-0.463942	-0.445438		-0.207905	-0.351582	-0.45469	-0.3586	1
58	3.14083	4.77544	12.3152	1.71188	7.11839	27.5392	0.62006		2.33695	2.93011	1.03564	2.58686	1.62323	2.78894	1.58859		1.98009	1.03564	2.18876	2.75848	4
59	1.82085	2.65038	11.1875	2.08686	7.49249	9.78667	0.991281		0.486021	0.550004	0.746478	3.47189	1.82358	0.0903803	3.63863		1.1548	0.746478	1.8645	2.01095	4
60	3.12054	4.30487	8.73621	1.1917	7.61835	15.5566	0.639676		2.30849	2.40306	0.117902	1.35914	1.89099	0.96746	1.69691		2.09974	0.117902	1.33219	1.8811	1
61	1.56771	2.33023	9.07476	1.17917	6.76492	9.29381	0.714815		0.131051	0.191435	0.204715	1.32957	1.43392	0.0154617	2.11186		0.782487	0.204715	1.06366	0.760503	3
62	1.86228	2.1557	12.321	1.29535	7.77672	10.4125	0.896563		0.544113	-0.00404197	1.03713	1.60379	1.9758	0.185509	3.11556		1.25996	1.03713	1.65053	0.799874	3
63	1.61117	4.38524	10.4417	1.67666	5.8198	10.2563	0.505835		0.191995	2.49307	0.555233	2.50375	0.927752	0.161773	0.957788		0.559874	0.555233	0.55978	2.49841	4
64	1.94618	2.68198	10.4318	1.46943	7.14268	10.4714	0.415763		0.661763	0.585401	0.552699	2.01463	1.63623	0.194473	0.460367		1.149	0.552699	0.32742	1.30002	4
65	1.06334	2.08456	9.54381	0.704944	3.44283	8.29783	0.30132		-0.576201	-0.0837213	0.32499	0.210311	-0.345262	-0.135937	-0.171635		-0.460732	0.32499	-0.153786	0.0632948	2
66	1.69752	2.00723	9.14329	0.73596	4.09957	6.95448	0.288568		0.313072	-0.170337	0.222288	0.283514	0.00645967	-0.340141	-0.242056		0.159766	0.222288	-0.291099	0.0565882	2
67	0.76	0.953943	3.50742	0.0938773	1.0905	3.27437	0.0632342		-1.00155	-1.35003	-1.22289	-1.23192	-1.60508	-0.899553	-1.48645		-1.30332	-1.22289	-1.193	-1.29098	3
68	0.8	1.2489	4.33645	0.15322	1.60727	5.62157	0.395492		-0.945464	-1.01967	-1.01031	-1.09186	-1.32832	-0.542756	0.348424		-1.13689	-1.01031	-0.0971662	-1.05577	3
69	0.83	1.20243	3.88006	0.113201	1.27708	5.367	0.0570217		-0.903397	-1.07172	-1.12734	-1.18632	-1.50516	-0.581453	-1.52076		-1.20428	-1.12734	-1.0511	-1.12902	3
70	0.87	3.2032	3.76709	0.131409	1.56447	3.96668	0.153301		-0.847307	1.16917	-1.1563	-1.14334	-1.35124	-0.794315	-0.989062		-1.09927	-1.1563	-0.891689	0.0129136	4
71	1.07	1.63535	3.95681	0.201838	1.63631	5.46399	0.183774		-0.566859	-0.586841	-1.10765	-0.977114	-1.31277	-0.566709	-0.820778		-0.939814	-1.10765	-0.693743	-0.781977	3
72	1.58611	1.86212	6.61372	0.383125	3.14947	8.99679	0.205186		0.156849	-0.332861	-0.426357	-0.549243	-0.502377	-0.0296884	-0.702528		-0.172764	-0.426357	-0.366108	-0.441052	1
73	1.25989	1.45338	5.24346	0.233268	2.65617	6.19111	0.167587		-0.300591	-0.790649	-0.777726	-0.902934	-0.766569	-0.45618	-0.910168		-0.53358	-0.777726	-0.683174	-0.846792	1
74	1.21161	1.48115	5.01852	0.281115	2.25374	7.37762	0.106266		-0.368289	-0.759553	-0.835407	-0.790007	-0.982094	-0.275818	-1.24881		-0.675191	-0.835407	-0.762314	-0.77478	1
75	2.1552	1.89651	5.8554	0.458779	3.24159	8.71816	0.187395		0.954853	-0.294343	-0.620808	-0.370687	-0.453043	-0.0720438	-0.80078		0.250905	-0.620808	-0.436412	-0.332515	1
76	1.70253	1.79822	7.03231	0.277709	3.09369	8.12631	0.259616		0.320106	-0.404425	-0.319021	-0.798044	-0.53225	-0.16201	-0.40194		-0.106072	-0.319021	-0.281975	-0.601234	1
77	1.06607	1.08755	4.46971	0.149204	2.2476	6.02125	0.206181		-0.572377	-1.20039	-0.976134	-1.10134	-0.985385	-0.482001	-0.697032		-0.778881	-0.976134	-0.589517	-1.15086	3
78	1.00533	1.8173	4.92593	0.19371	2.42914	4.11911	0.30174		-0.657547	-0.383062	-0.859148	-0.996299	-0.888156	-0.771145	-0.169316		-0.772852	-0.859148	-0.470231	-0.689681	3
79	0.757198	0.891435	4.18346	0.248948	2.38003	4.67629	0.127599		-1.00548	-1.42004	-1.04954	-0.865926	-0.914459	-0.686448	-1.131		-0.959971	-1.04954	-0.908724	-1.14298	3
80	1.07984	1.26558	4.72311	0.244452	2.02569	5.35143	0.107377		-0.553056	-1.001	-0.911157	-0.876538	-1.10423	-0.583819	-1.24267		-0.828645	-0.911157	-0.913246	-0.938767	1
81	1.90661	2.03083	8.42499	0.458361	3.30956	8.931	0.0964697		0.606273	-0.143897	0.0380964	-0.371672	-0.416639	-0.0396893	-1.30291		0.0948171	0.0380964	-0.671298	-0.257785	1
82	0.797414	1.12109	4.66724	0.132636	2.24977	3.54113	0.291599		-0.94909	-1.16283	-0.925484	-1.14044	-0.984224	-0.859003	-0.22532		-0.966657	-0.925484	-0.542162	-1.15164	3
83	0.539554	0.680128	4.28311	0.173281	1.94059	3.81479	0.390554		-1.31067	-1.65671	-1.02398	-1.04452	-1.14981	-0.817405	0.321157		-1.23024	-1.02398	-0.248124	-1.35061	3
84	1.30886	1.51077	7.19496	0.408531	3.21132	7.76764	0.503056		-0.23192	-0.726372	-0.277313	-0.489281	-0.469253	-0.216531	0.942437		-0.350586	-0.277313	0.362953	-0.607827	3
85	1.46739	1.59936	8.80914	0.345328	4.10079	5.83948	0.341744		-0.00961888	-0.627157	0.136602	-0.638451	0.0071127	-0.509632	0.0516031		-0.00125309	0.136602	-0.229014	-0.632804	2
86	1.72696	1.42525	4.19506	0.282062	2.73975	5.69672	0.192371		0.354364	-0.822154	-1.04656	-0.78777	-0.721805	-0.531333	-0.773296		-0.18372	-1.04656	-0.652315	-0.804962	1
87	1.44097	1.44268	6.01245	0.35884	3.3716	7.11851	0.452782		-0.0466698	-0.802642	-0.580536	-0.60656	-0.383411	-0.315206	0.664806		-0.215041	-0.580536	0.1748	-0.704601	3
88	1.81942	1.50057	7.29893	0.497102	2.37754	9.54137	0.127157		0.484006	-0.737795	-0.250653	-0.280236	-0.915795	0.0530933	-1.13344		-0.215894	-0.250653	-0.540172	-0.509016	1
89	1.32796	2.30358	5.68635	0.297234	3.07937	6.13522	0.580287		-0.205136	0.161579	-0.664158	-0.751962	-0.539918	-0.464675	1.36894		-0.372527	-0.664158	0.452133	-0.295191	3
90	1.75328	3.70266	5.95467	0.307909	1.98806	7.05058	0.459506		0.391265	1.72858	-0.595353	-0.726768	-1.12439	-0.325533	0.701936		-0.36656	-0.595353	0.188202	0.500905	4
91	1.86691	2.36436	7.42603	0.351814	4.42376	8.62937	0.294228		0.550596	0.229659	-0.218062	-0.623144	0.180087	-0.0855406	-0.210799		0.365341	-0.218062	-0.14817	-0.196743	1
92	1.86001	2.33303	6.23886	0.401011	2.6398	8.82182	0.496205		0.540933	0.19457	-0.52248	-0.50703	-0.775338	-0.0562862	0.904605		-0.117202	-0.52248	0.424159	-0.15623	3
93	1.21404	1.163	4.94098	0.216742	1.37496	5.1781	0.485967		-0.364886	-1.11589	-0.855288	-0.941938	-1.45274	-0.610167	0.848067		-0.908812	-0.855288	0.11895	-1.02891	3
94	1.59139	1.61257	7.34021	0.27399	2.81959	8.08919	0.539924		0.164251	-0.612355	-0.240066	-0.806824	-0.679046	-0.167654	1.14604		-0.257398	-0.240066	0.489192	-0.709589	3
95	1.86358	2.54916	8.25613	0.35246	2.82504	6.76101	0.187613		0.53672	0.427718	0.00158105	-0.613714	-0.656565	-0.369775	-0.781487		-0.0599224	0.00158105	-0.575631	-0.0929977	2
96	1.39751	1.39367	6.54979	0.249235	1.69883	6.49032	0.240409		-0.120983	-0.87545	-0.439952	-0.858903	-1.25906	-0.41134	-0.49006		-0.69002	-0.439952	-0.4507	-0.867176	2
For Z-score calc ulation:
AVG	1.47425	2.15931	8.27642	0.615837	4.08751	9.1921	0.3324
STDEV	0.713144	0.892846	3.89978	0.423695	1.8672	6.57852	0.18108

### Sheet: Replicate 3
	Raw Values (Mean Intensity)								Normalized Values (z-scored)								Metagene Score
	Palld	Stat5b	Fos	Pde4c	Fam107b	Sema3e	Tspan8		Palld	Stat5b	Fos	Pde4c	Fam107b	Sema3e	Tspan8		Metagene 1	Metagene 2	Metagene 3	Metagene 4	BEC Identity
1	1.11509	1.60299	5.49381	0.861797	2.01426	6.82544	0.0741206		-0.291429	-0.129536	0.117828	1.18536	-0.617224	0.627892	-0.545217		-0.454327	0.117828	0.0413376	0.527913	4
2	0.807361	1.22167	3.96355	0.579372	1.20663	4.24675	0.0250076		-0.867261	-0.655979	-0.868341	0.215719	-1.49748	-0.796906	-0.928227		-1.18237	-0.868341	-0.862566	-0.22013	4
3	1.48678	1.60957	4.44468	0.622683	1.6486	3.93881	0.0663982		0.404098	-0.120447	-0.558277	0.36442	-1.01577	-0.967053	-0.60544		-0.305834	-0.558277	-0.786247	0.121986	4
4	1.90469	1.46017	5.27776	0.688498	2.15364	4.75461	0.0414759		1.18611	-0.326706	-0.0214082	0.590378	-0.465311	-0.516298	-0.799799		0.360398	-0.0214082	-0.658049	0.131836	1
5	0.911055	1.16611	4.82523	0.578055	2.76241	4.46285	0.10521		-0.673225	-0.732673	-0.313036	0.211199	0.198203	-0.677504	-0.302768		-0.237511	-0.313036	-0.490136	-0.260737	1
6	0.970948	1.61319	5.40043	1.02366	2.731	4.84475	0.515744		-0.561149	-0.115447	0.0576443	1.74108	0.163971	-0.466495	2.89881		-0.198589	0.0576443	1.21615	0.812816	3
7	1.57192	1.55553	4.90342	1.38061	3.28869	4.32807	0.181761		0.56341	-0.195051	-0.262649	2.96658	0.771818	-0.751973	0.294222		0.667614	-0.262649	-0.228876	1.38576	4
8	1.24167	1.32006	6.29316	0.738494	2.63349	4.94472	0.0789599		-0.0545543	-0.520146	0.632963	0.762031	0.057692	-0.411258	-0.507478		0.00156889	0.632963	-0.459368	0.120942	2
9	0.692746	0.884088	4.56558	0.494301	1.72048	3.87991	0.0260908		-1.08173	-1.12203	-0.480368	-0.0763513	-0.937422	-0.999598	-0.91978		-1.00958	-0.480368	-0.959689	-0.599191	2
10	0.798551	0.954708	5.39358	0.520107	2.15641	4.09721	0.0676		-0.883747	-1.02453	0.053235	0.0122454	-0.462289	-0.879532	-0.596068		-0.673018	0.053235	-0.7378	-0.506144	2
11	1.07371	1.35671	5.54109	0.931818	2.78145	5.66228	0.0382058		-0.368863	-0.46954	0.148296	1.42577	0.218954	-0.0147843	-0.8253		-0.0749543	0.148296	-0.420042	0.478113	4
12	1.18386	2.01886	5.79327	1.32208	4.06277	8.56863	0.0335991		-0.162739	0.444599	0.310811	2.76563	1.6155	1.59106	-0.861226		0.726382	0.310811	0.364915	1.60511	4
13	1.14636	1.8117	4.68048	0.802529	2.16777	4.84115	0.143215		-0.232912	0.158599	-0.406318	0.98188	-0.449908	-0.468485	-0.00637955		-0.34141	-0.406318	-0.237432	0.570239	4
14	1.55635	2.47935	6.39416	1.02546	5.06768	4.98686	0.477662		0.534278	1.08034	0.698047	1.74727	2.71079	-0.387973	2.60182		1.62253	0.698047	1.10693	1.4138	1
15	1.14642	1.81512	5.31136	1.05097	1.56074	4.65465	0.233207		-0.232797	0.163329	0.000244832	1.83485	-1.11153	-0.571532	0.695427		-0.672162	0.000244832	0.0619476	0.999091	4
16	1.25517	2.016	4.42353	0.539742	5.13447	3.86109	0.430981		-0.0293022	0.440656	-0.571911	0.0796598	2.78359	-1.00999	2.23778		1.37714	-0.571911	0.613895	0.260158	1
17	1.33714	1.59253	5.02831	0.733931	2.75588	4.36907	0.504865		0.124078	-0.143975	-0.182166	0.746364	0.191084	-0.729318	2.81397		0.157581	-0.182166	1.04232	0.301195	3
18	1.26929	2.27113	4.67729	0.938814	1.76826	5.40613	0.214501		-0.00287198	0.792875	-0.408374	1.44978	-0.885351	-0.156314	0.54955		-0.444112	-0.408374	0.196618	1.12133	4
19	1.25668	0.957335	3.99773	0.423991	2.36588	3.45328	0.283878		-0.0264664	-1.02091	-0.846313	-0.317746	-0.233985	-1.23532	1.09059		-0.130226	-0.846313	-0.0723674	-0.669327	3
20	3.05916	1.98318	5.61817	0.998614	2.87661	6.21413	0.161061		3.34642	0.395341	0.197968	1.6551	0.322672	0.29013	0.132796		1.83454	0.197968	0.211463	1.02522	1
21	0.962662	1.48295	6.20061	0.589136	2.77198	5.17674	0.0684223		-0.576654	-0.295262	0.573318	0.249242	0.20864	-0.283058	-0.589655		-0.184007	0.573318	-0.436357	-0.0230099	2
22	0.570739	0.758832	4.80205	0.269361	2.08358	2.70026	0.142675		-1.31004	-1.29495	-0.327975	-0.848634	-0.541669	-1.65139	-0.0105923		-0.925854	-0.327975	-0.83099	-1.07179	2
23	0.742934	1.14233	3.63572	0.422383	1.85947	4.02327	0.0509658		-0.98782	-0.765515	-1.07961	-0.323268	-0.785935	-0.920385	-0.725791		-0.886878	-1.07961	-0.823088	-0.544392	4
24	0.523675	0.435092	2.62673	0.235827	1.69717	2.41347	0.111584		-1.39811	-1.7419	-1.72984	-0.963766	-0.962834	-1.80985	-0.253057		-1.18047	-1.72984	-1.03145	-1.35283	3
25	2.30041	2.27489	7.13696	0.589614	2.56456	8.56145	0.086499		1.9266	0.798076	1.17674	0.250883	-0.0174381	1.58709	-0.448683		0.954581	1.17674	0.569204	0.52448	2
26	2.43623	2.59161	5.2284	0.408889	2.11357	5.71981	0.072421		2.18075	1.23532	-0.0532156	-0.369596	-0.508983	0.0169996	-0.558471		0.835883	-0.0532156	-0.270736	0.432864	1
27	2.20483	2.88832	5.46371	0.711059	2.58074	6.36502	0.065934		1.74775	1.64495	0.0984264	0.667838	0.000202418	0.373501	-0.609061		0.873976	0.0984264	-0.11778	1.15639	4
28	1.31463	1.45115	5.20411	0.435437	1.82757	6.59797	0.075677		0.0819601	-0.339156	-0.0688665	-0.278449	-0.820706	0.502212	-0.533079		-0.369373	-0.0688665	-0.0154334	-0.308803	3
29	1.07995	1.10231	4.03164	0.61908	1.90353	8.00966	0.075831		-0.35718	-0.820763	-0.824462	0.352048	-0.737911	1.28221	-0.531878		-0.547546	-0.824462	0.375167	-0.234357	3
30	2.42225	1.51304	3.29589	0.172858	1.23283	3.87785	0.025643		2.15459	-0.253718	-1.29861	-1.17996	-1.46893	-1.00074	-0.923272		0.342826	-1.29861	-0.962004	-0.716837	1
31	1.98673	2.40073	5.85921	0.378483	3.82022	7.32441	0.171112		1.33964	0.971806	0.353305	-0.473988	1.35114	0.903593	0.211176		1.34539	0.353305	0.557384	0.248909	1
32	1.46541	1.63651	5.76812	0.387666	3.63248	6.41389	0.138092		0.364103	-0.0832636	0.294601	-0.44246	1.14653	0.400503	-0.0463324		0.755314	0.294601	0.177085	-0.262862	1
33	2.03751	2.11011	6.43975	0.718406	2.18695	8.0395	0.090046		1.43466	0.570587	0.727428	0.693062	-0.429005	1.2987	-0.421022		0.502827	0.727428	0.438837	0.631825	2
34	1.51466	1.7732	5.2173	0.335032	3.74881	6.14306	0.100605		0.456267	0.105452	-0.0603663	-0.623167	1.27331	0.250859	-0.338677		0.864789	-0.0603663	-0.0439089	-0.258858	1
35	1.41067	1.70759	4.74636	0.315073	4.14502	4.76136	0.093639		0.261682	0.0148729	-0.363862	-0.691692	1.70516	-0.51257	-0.393002		0.983419	-0.363862	-0.452786	-0.33841	1
36	1.45368	1.52621	4.29893	0.248195	2.66589	5.36698	0.07411		0.342153	-0.235541	-0.652205	-0.921303	0.0930099	-0.177945	-0.5453		0.217582	-0.652205	-0.361622	-0.578422	1
37	1.59518	1.63929	4.51147	0.400408	2.66385	5.25164	0.07964		0.606944	-0.0794215	-0.515236	-0.398713	0.0907821	-0.241674	-0.502174		0.348863	-0.515236	-0.371924	-0.239067	1
38	1.27005	1.22656	4.37427	0.284373	2.89925	5.97054	0.138163		-0.00146382	-0.649227	-0.603656	-0.797094	0.347356	0.155538	-0.0457787		0.172946	-0.603656	0.0548799	-0.72316	1
39	1.7741	1.86869	8.01857	0.326087	4.06751	7.24088	0.173581		0.941738	0.23728	1.74489	-0.653878	1.62067	0.857439	0.23043		1.28121	1.74489	0.543935	-0.208299	2
40	1.30679	4.21197	6.80923	0.270195	3.17027	7.00492	0.110845		0.0672989	3.47234	0.965536	-0.845771	0.64275	0.727065	-0.25882		0.355024	0.965536	0.234123	1.31329	4
41	1.68332	2.01866	8.11313	0.504571	3.37718	8.93605	0.0946		0.77187	0.44433	1.80583	-0.041093	0.868258	1.79407	-0.385507		0.820064	1.80583	0.704281	0.201618	2
42	1.4513	4.37958	7.22732	0.382181	3.15708	8.34939	0.117361		0.337701	3.70374	1.23497	-0.461292	0.628369	1.46992	-0.208004		0.483035	1.23497	0.630958	1.62123	4
43	1.65907	2.10216	8.43149	0.468694	3.89509	8.61802	0.170966		0.726498	0.559605	2.01099	-0.164269	1.43274	1.61835	0.210037		1.07962	2.01099	0.914192	0.197668	2
44	1.28034	1.97414	7.04199	0.487242	2.51005	7.75768	0.080478		0.0177988	0.38286	1.11554	-0.100588	-0.0768447	1.14298	-0.495638		-0.029523	1.11554	0.323673	0.141136	2
45	1.77446	2.34122	7.53698	0.384863	2.98388	7.63249	0.103061		0.942423	0.889642	1.43454	-0.452084	0.439596	1.07381	-0.319524		0.691009	1.43454	0.377145	0.218779	2
46	1.21252	2.56876	5.91451	0.20395	2.50341	4.7482	0.065882		-0.109104	1.20378	0.388943	-1.07321	-0.0840797	-0.519839	-0.609466		-0.0965916	0.388943	-0.564652	0.0652859	2
47	1.71942	2.65777	8.11834	0.607492	3.29275	9.55927	0.118172		0.839429	1.32666	1.80918	0.312263	0.776236	2.13841	-0.20168		0.807832	1.80918	0.968367	0.819464	2
48	1.73244	2.86291	11.5579	0.531078	3.20605	8.81063	0.113403		0.863787	1.60987	4.02579	0.0499129	0.681741	1.72477	-0.238871		0.772764	4.02579	0.74295	0.829894	2
49	1.52451	2.47534	7.51017	0.347828	3.14362	7.20375	0.07156		0.474701	1.07481	1.41725	-0.579235	0.613693	0.83692	-0.565186		0.544197	1.41725	0.135867	0.247787	2
50	1.20673	1.76985	6.36783	0.291609	2.2255	5.84869	0.054049		-0.119944	0.100822	0.681083	-0.772251	-0.386987	0.0882145	-0.701746		-0.253466	0.681083	-0.306766	-0.335714	2
51	1.26609	1.50171	7.54909	0.286037	2.79879	6.31598	0.113773		-0.00886647	-0.269353	1.44234	-0.791381	0.237859	0.346404	-0.235986		0.114496	1.44234	0.0552093	-0.530367	2
52	0.713177	0.706922	4.20747	0.199039	0.786301	2.72563	0.130195		-1.0435	-1.36662	-0.711148	-1.09007	-1.95561	-1.63737	-0.107917		-1.49956	-0.711148	-0.872643	-1.22834	2
53	1.35875	1.77909	4.65271	0.395068	2.8955	5.96021	0.0942283		0.164517	0.113581	-0.424215	-0.417048	0.343269	0.14983	-0.388406		0.253893	-0.424215	-0.119288	-0.151734	1
54	0.950014	1.70984	5.7567	0.421931	2.4671	10.3532	0.0455585		-0.600322	0.0179766	0.287243	-0.32482	-0.123657	2.57706	-0.76796		-0.36199	0.287243	0.904549	-0.153422	3
55	1.05916	1.13316	3.08095	0.736222	2.37148	3.42939	0.143519		-0.396079	-0.778163	-1.43712	0.754229	-0.227875	-1.24852	-0.00401009		-0.311977	-1.43712	-0.626266	-0.0119667	4
56	0.541148	0.859712	3.48207	0.196294	2.16344	3.95581	0.0228822		-1.36541	-1.15568	-1.17863	-1.09949	-0.454624	-0.957659	-0.944802		-0.910017	-1.17863	-0.951231	-1.12759	1
57	1.39469	1.69808	3.54853	0.621239	3.25908	4.1079	0.147696		0.231779	0.00173932	-1.1358	0.35946	0.739544	-0.873623	0.0285687		0.485661	-1.1358	-0.422527	0.1806	1
58	0.901845	0.796666	3.08725	0.584254	3.6714	4.23218	0.623293		-0.690459	-1.24272	-1.43306	0.23248	1.18895	-0.804957	3.73754		0.249243	-1.43306	1.46629	-0.505121	3
59	1.75771	2.254	5.41192	1.27223	3.08242	4.77518	0.189746		0.911082	0.769226	0.0650541	2.59448	0.546997	-0.504932	0.356496		0.72904	0.0650541	-0.0742179	1.68186	4
60	1.73527	2.37284	4.85417	0.702962	3.60198	9.27742	0.0401442		0.869092	0.933291	-0.294386	0.640039	1.11327	1.98268	-0.810184		0.991183	-0.294386	0.586251	0.786665	1
61	1.41271	1.44666	5.58665	0.3351	2.22597	6.83805	0.0757791		0.265486	-0.345358	0.177656	-0.622934	-0.386471	0.634862	-0.532283		-0.0604924	0.177656	0.0512894	-0.484146	2
62	0.37092	1.04052	2.82297	0.303712	2.63269	4.33756	0.0847618		-1.68395	-0.906071	-1.60338	-0.730699	0.0568216	-0.746729	-0.462231		-0.813564	-1.60338	-0.60448	-0.818385	3
63	0.923662	1.10789	5.4876	0.237204	2.08341	5.47	0.30323		-0.649633	-0.813057	0.113824	-0.959039	-0.541856	-0.121023	1.2415		-0.595745	0.113824	0.56024	-0.886048	3
64	0.896829	1.81354	5.27953	0.350037	3.11644	5.62058	0.438134		-0.699845	0.161144	-0.0202671	-0.571651	0.584071	-0.0378241	2.29356		-0.0578869	-0.0202671	1.12787	-0.205254	3
65	0.451188	0.525606	3.13428	0.0768842	0.660067	3.57674	0.0238353		-1.53375	-1.61694	-1.40276	-1.50946	-2.0932	-1.16711	-0.93737		-1.81347	-1.40276	-1.05224	-1.5632	3
66	0.237021	0.456236	3.1706	0.0739224	0.666095	3.28703	0.136003		-1.93451	-1.71271	-1.37935	-1.51963	-2.08663	-1.32718	-0.0626207		-2.01057	-1.37935	-0.6949	-1.61617	3
67	0.442368	0.731954	3.26832	0.113073	0.93391	3.40531	0.229844		-1.55025	-1.33206	-1.31638	-1.38521	-1.79473	-1.26183	0.669199		-1.67249	-1.31638	-0.296315	-1.35864	3
68	0.592353	1.46109	4.64444	0.181355	1.59334	6.23697	0.176678		-1.26959	-0.325444	-0.429546	-1.15078	-1.076	0.302751	0.25458		-1.17279	-0.429546	0.278665	-0.738114	3
69	0.802232	1.75561	4.53952	0.278712	1.72906	5.65329	0.0275234		-0.876859	0.081174	-0.497161	-0.81653	-0.928077	-0.0197497	-0.908608		-0.902468	-0.497161	-0.464179	-0.367678	4
70	0.751115	1.49907	5.47263	0.399508	1.73066	5.83842	0.132391		-0.972512	-0.273001	0.104177	-0.401803	-0.926327	0.0825368	-0.0907896		-0.949419	0.104177	-0.00412639	-0.337402	2
71	0.715346	1.71298	5.10071	0.574435	2.15721	5.78947	0.172856		-1.03944	0.0223206	-0.135503	0.198769	-0.461421	0.0554919	0.224776		-0.750432	-0.135503	0.140134	0.110545	3
72	0.82389	1.2259	4.73694	0.269077	2.38681	5.65722	0.379755		-0.836332	-0.650137	-0.369935	-0.84961	-0.211169	-0.0175795	1.83829		-0.52375	-0.369935	0.910355	-0.749873	3
For Z-score calc ulation:
AVG	1.27083	1.69682	5.31098	0.51654	2.58056	5.68904	0.144033
STDEV	0.534403	0.724338	1.55173	0.291267	0.91749	1.80986	0.128229
